# *Plasmodium* ARK1 regulates spindle formation during atypical mitosis and forms a divergent chromosomal passenger complex

**DOI:** 10.1101/2025.08.27.672654

**Authors:** Annu Nagar, Ryuji Yanase, Mohammad Zeeshan, David J. P. Ferguson, Steven Abel, Sarah L. Pashley, Akancha Mishra, Antonius Eze, Edward Rea, Declan Brady, Andrew R. Bottrill, Sue Vaughan, Karine G. Le Roch, David S. Guttery, Anthony A. Holder, Eelco C. Tromer, Pushkar Sharma, Rita Tewari

## Abstract

Mitosis in *Plasmodium* spp., the causative agent of malaria, is fundamentally different from model eukaryotes, proceeding via a bipartite microtubule organising centre (MTOC) and lacking canonical regulators such as Polo kinases. During schizogony, asynchronous nuclear replication produces a multinucleate schizont, while rapid male gametogony generates an octaploid nucleus before gamete formation. Here, we identify Aurora-related kinase 1 (ARK1) as a key component of inner MTOC and spindle formation, controlling kinetochore dynamics and driving mitotic progression. Conditional ARK1 depletion disrupts spindle biogenesis, kinetochore segregation, karyokinesis and cytokinesis in both stages, and affects parasite transmission. Interactome analysis shows that ARK1 forms the catalytic core of a non-canonical chromosomal passenger complex (CPC) containing two highly divergent inner centromere proteins (INCENPs), which we term INCENP-A and INCENP-B, and lacking the canonical chromatin-targeting subunits Survivin and Borealin. Comparative genomics suggests that apicomplexan INCENPs arose through recurrent lineage-specific duplications, reflecting an evolutionary rewiring of CPC architecture in this eukaryotic lineage. Together, these findings reveal key adaptations in *Plasmodium* mitosis involving ARK1 and its INCENP scaffolds, and identify the ARK1–INCENP interface as a potential multistage target for antimalarial intervention.
