## Supplementary Data 3 for "*Plasmodium* ARK1 regulates spindle formation during atypical mitosis and forms a divergent chromosomal passenger complex"

### Sheet: Supplementary Data 3, Tab 1
Supplementary Data 3. Primers used in the P. falciparum study.
NAME	Sequence (5’ to 3’)	Notes
PfArk1 Homology arm: Cloning in pSLI-N sandwich loxP vector
P1	AAGGAAAAAA GCGGCCGC TAAATGAACGATTCAATCAGTAGCAT	Forward Primer
P2	AGCTTT GTTTAAAC TTAACAAAGCTTCTTGAGTGC	Reverse primer
HA-PfArk1-loxP: Genotyping
P3	AATTCGAATACCCAATGAAATAGTAACTTG	Forward Primer
P4	ATTCATCTAATTCTTGTGTAGTCATGC	Reverse primer
P5	CACAGGAAACAGCTATGACCATG	Forward Primer
P6	GCAATTTGAAGATGAGTTTAGTGAGG	Reverse primer
HA-PfArk1-loxP: Excision PCR
P7	AGTTAATATCAGAAGAGGATTTGGGTG	Forward Primer
P8	CAAGTCCAACTATTTATGAATCATTGAAG	Reverse primer
Primers used for qRT PCR
Ark1 FP	GGAGTACTGTAGCAACGGGG	PF3D7_0605300
Ark1 RP	TCTCTTGTCGTGGCAGGTTC
Ark2 FP	GGGTTTTTAATCCCGTCACGTT	PF3D7_0309200
Ark2 FP	CCACGCCTTCTGGATGTAAAC
Ark3 FP	ACACTGGATGAAGAGACAAAATGG	PF3D7_1356800
Ark3 FP	GGCTTCAAAGGTTGATTCTGTCC

### Sheet: Supplementary Data 3, Tab 2
Supplementary Data 3. Primers used in the P. berghei study.
Name	Sequence (5’ to 3’)	Notes
Primers used for GFP tag construct
Ark1FW	CCCCGGTACCCGAACTCCAAGCTCATTTAAAGCATCCTC	KpnI site underlined
Ark1RV	CCCCGGGCCCTTTATTATGAAACCAAATTGGAGTAAGAAAAGATCC	ApaI site underlined
IntArk1tg	GTATATCTAAATCACACCTAGTC
ol492 (2)	ACGCTGAACTTGTGGCCG
Primers used for Promotor Trap Double construct
PTD0311	GAGACCGCGGAGCAGTATCATGATTTCACAGCA	SacII site underlined
PTD0312	GAGACTGCAGTTTTTTTTTCGAAGAATGTGTGC	PstI site underlined
PTD0313	GAGACTCGAGATGAACGAATCAGCTAGTAGT	Xho site underlined
PTD0314	GAGAGCGGCCGCGATATCACCATTTGAACAATATTCCATA	NotI site underlined
IntPTD31_5	CGGACAGGCTCAATCGACTT
IntPTD31_3	TCATGACATGTTCTTATTGCCCA
5'IntPTD	TTACTGGTGCTTTGAGGGGT
3'IntPTDama1	TGTGTATATATAAGTATTGTATGGTAATTG
Primers used for qRT PCR
hsp70 FW	GTATTATTAATGAACCCACCGCT	PBANKA_081890
hsp70 RV	GAAACATCAAATGTACCACCTCC
arginyl-tRNA FW	TTGATTCATGTTGGATTTGGCT	PBANKA_143420
arginyl-tRNA RV	ATCCTTCTTTGCCCTTTCAG
Ark1 FW	AGACCACCTTTTGGATCAACC	PBANKA_010410
Ark1 RV	CTGAAAATAATTGGCTCCAGTG
