## Supplementary Data 4 for "*Plasmodium* ARK1 regulates spindle formation during atypical mitosis and forms a divergent chromosomal passenger complex"

### Sheet: Supplementary Data 4, Tab 1
Supplementary Data 4. Primary, secondary antibodies and stains used in the P. falciparum study
Primary Antibody	Species	Dilution	Sources
Anti-HA (12CA5)	Mouse	1/200	Sigma (11583816001)
Anti-HA (C29F4)	Rabbit	1/200	Cell Signaling Technology (3724)
Anti-PfGAP45	Rabbit	1/500	Generated in Dr. Sharma laboratory
Anti-centrin (clone 20H5)	Mouse	1/500	Sigma-Aldrich (630249)
Anti-α tubulin (B-5-1-2)	Mouse	1/500	Invitrogen (32-2500)
Anti-α tubulin	Rabbit	1/500	Sigma(SAB3501072)
Anti-MSP1	Rabbit	1/200	BEI Resources
β-Actin	Mouse HRP Conjugated	1/1000	Santacruz
Anti-BiP	Rabbit	1/1000	BEI Resources
Secondary antibodies	Species	Dilution	Sources
anti-mouse IgG Alexa Fluor 568	Goat	1/1000	Invitrogen (A-11004)
anti-rabbit IgG Alexa Fluor 488	Goat	1/1000	Invitrogen (A-11008)
anti-mouse IgG Alexa Fluor 594	Goat	1/1000	Invitrogen (A-11014)
anti-mouse IgG Alexa Fluor 488	Goat	1/1000	Invitrogen (A-11001)
anti-rabbit IgG Alexa Fluor 594	Goat	1/1000	Invitrogen (A-11012)
Stains		Dilution	Sources
Alexa Fluor™ 405 NHS Ester (Succinimidyl Ester)		1/250	Invitrogen (A30000)
SYTOX™ Deep Red Nucleic Acid Stain		1/1000	Invitrogen (S11380)

### Sheet: Supplementary Data 4, Tab 2
Supplementary Data 4. Primary, secondary antibodies and stains used in the P. berghei study
Primary Antibody	Species	Dilution	Sources
Anti-α tubulin	Mouse	1/500	Sigma (T9026)
Anti-GFP antibody	Rabbit	1/250	Invitrogen (A-11122)
Anti-GFP antibody	Chicken	1/250	Abcam (ab13970)
Secondary antibodies	Species	Dilution	Sources
anti-mouse IgG Alexa Fluor 488	Goat	1/500	Invitrogen (A-11001)
anti-rabbit IgG Alexa Fluor 488	Goat	1/500	Invitrogen (A-11008)
anti-chicken IgG Alexa Fluor 488	Goat	1/500	Invitrogen (A-11039)
anti-mouse IgG Alexa Fluor 568	Goat	1/500	Invitrogen (A-11004)
Stains		Concentration	Sources
Atto 655 NHS Ester		8 µg/ml	Sigma (76245)
Atto 594 NHS Ester		8 µg/ml	Merck (08741)
Hoechst 33342		10 µg/ml	Invitrogen (H1399)
